# Predicting cellular functions of human phosphosites

**DOI:** 10.64898/2026.05.22.727149

**Authors:** Julian van Gerwen, Danielle Gallagher, Irene Sala, Jürgen Jänes, Kosuke Ogata, Jacob E. Corn, Pedro Beltrao

## Abstract

Protein phosphorylation is a regulatory switch that controls essentially all cellular processes, including metabolism, cell cycle progression, and DNA repair. Furthermore, by modulating specific regions and activities of a protein, phosphorylation sites can independently coordinate the protein’s involvement in distinct cellular processes. Despite the importance of this regulatory mechanism, the majority of human phosphosites have not been functionally characterized. Here we have developed biologically informed predictors of phosphosite cellular function by integrating protein functional annotation, recognition by upstream kinases, and regulation across phosphoproteomics perturbations. To enable this we harmonized public phosphoproteomics data into an atlas of nearly 2,000 perturbations and more than 16 million quantifications, providing a powerful resource for studying phosphosite regulation. We applied our predictors to functionally characterise thousands of understudied phosphosites, revealing many phosphosite functions that could not be inferred from protein functional annotation, and functionally divergent phosphosites within the same protein. Using cancer multi-omics data we characterized connections between these phosphosites and other molecular layers. Finally, we illuminated novel signaling axes within the DNA repair pathway, and demonstrated that phosphosites on PPM1G and KHSRP modulate cell survival under DNA damage. Our work represents a powerful resource for dissecting the cellular consequences of protein phosphorylation.
