## Supplementary material for "Predicting cellular functions of human phosphosites": Table S2

### Sheet: top20_enriched_GO_terms
GO term name	GO term id	Phosphosite-regulated process	p-value	adjusted p-value	# process-regulating phosphosites in pathway	# regulatory phosphosites in pathway	Fold enrichment	log2 fold enrichment
regulation of transcription by RNA polymerase II	GO:0006357	transcription	0	0	1425	2216	1.93896	0.955279
transcription by RNA polymerase II	GO:0006366	transcription	0	0	1436	2231	1.94079	0.956641
positive regulation of transcription by RNA polymerase II	GO:0045944	transcription	8.71255e-317	1.88569e-313	1233	1764	2.10759	1.0756
positive regulation of transcription, DNA-templated	GO:0045893	transcription	2.70146e-313	2.92343e-310	1386	2146	1.9474	0.961553
positive regulation of RNA biosynthetic process	GO:1902680	transcription	2.70146e-313	2.92343e-310	1386	2146	1.9474	0.961553
positive regulation of nucleic acid-templated transcription	GO:1903508	transcription	2.70146e-313	2.92343e-310	1386	2146	1.9474	0.961553
positive regulation of RNA metabolic process	GO:0051254	transcription	1.24092e-301	1.15104e-298	1404	2225	1.90265	0.928013
transcription, DNA-templated	GO:0006351	transcription	3.37286e-295	2.19e-292	1615	2840	1.71466	0.777919
RNA biosynthetic process	GO:0032774	transcription	3.37286e-295	2.19e-292	1615	2840	1.71466	0.777919
nucleic acid-templated transcription	GO:0097659	transcription	3.37286e-295	2.19e-292	1615	2840	1.71466	0.777919
regulation of transcription, DNA-templated	GO:0006355	transcription	8.91862e-292	4.45451e-289	1600	2806	1.71931	0.781832
regulation of nucleic acid-templated transcription	GO:1903506	transcription	8.91862e-292	4.45451e-289	1600	2806	1.71931	0.781832
regulation of RNA biosynthetic process	GO:2001141	transcription	8.91862e-292	4.45451e-289	1600	2806	1.71931	0.781832
regulation of RNA metabolic process	GO:0051252	transcription	1.33531e-271	6.19299e-269	1626	2955	1.65915	0.730445
positive regulation of macromolecule biosynthetic process	GO:0010557	transcription	6.43673e-270	2.78625e-267	1422	2368	1.81068	0.856528
positive regulation of nucleobase-containing compound metabolic process	GO:0045935	transcription	2.64941e-262	1.07516e-259	1427	2406	1.78834	0.838624
RNA metabolic process	GO:0016070	transcription	1.63029e-256	6.22673e-254	1652	3092	1.61099	0.687949
nucleobase-containing compound biosynthetic process	GO:0034654	transcription	4.48888e-256	1.61924e-253	1631	3027	1.62467	0.700144
heterocycle biosynthetic process	GO:0018130	transcription	4.43624e-255	1.51603e-252	1633	3037	1.6213	0.697153
positive regulation of cellular biosynthetic process	GO:0031328	transcription	1.59805e-253	5.18806e-251	1422	2421	1.77104	0.824594
enzyme linked receptor protein signaling pathway	GO:0007167	cell growth	6.6281e-31	4.14522e-27	500	1273	1.50022	0.585172
regulation of cell population proliferation	GO:0042127	cell growth	3.29475e-27	1.03027e-23	696	1981	1.34195	0.424334
transmembrane receptor protein tyrosine kinase signaling pathway	GO:0007169	cell growth	1.40367e-26	2.92619e-23	373	907	1.57078	0.651477
epithelial cell proliferation	GO:0050673	cell growth	1.02373e-23	1.6006e-20	297	697	1.62756	0.702708
cell population proliferation	GO:0008283	cell growth	4.05621e-22	5.07351e-19	740	2207	1.28068	0.356915
cellular response to endogenous stimulus	GO:0071495	cell growth	2.29054e-21	2.3875e-18	614	1769	1.32572	0.40678
positive regulation of cell population proliferation	GO:0008284	cell growth	4.64152e-21	4.14687e-18	440	1179	1.42545	0.511416
regulation of signal transduction	GO:0009966	cell growth	7.15741e-21	5.58288e-18	923	2904	1.214	0.279765
response to endogenous stimulus	GO:0009719	cell growth	8.0342e-21	5.58288e-18	660	1939	1.30011	0.378629
regulation of epithelial cell proliferation	GO:0050678	cell growth	1.14075e-20	7.13427e-18	259	607	1.62976	0.70466
phosphate-containing compound metabolic process	GO:0006796	cell growth	7.42234e-20	4.21994e-17	799	2457	1.24209	0.312774
phosphorus metabolic process	GO:0006793	cell growth	1.14219e-19	5.49481e-17	799	2460	1.24058	0.311013
cellular response to growth factor stimulus	GO:0071363	cell growth	1.11369e-19	5.49481e-17	370	965	1.46449	0.5504
positive regulation of epithelial cell proliferation	GO:0050679	cell growth	1.97729e-19	8.83283e-17	171	359	1.81934	0.863416
response to organic substance	GO:0010033	cell growth	5.76425e-19	2.40331e-16	898	2841	1.20731	0.271792
regulation of signaling	GO:0023051	cell growth	3.36661e-18	1.26788e-15	960	3090	1.18666	0.246903
cellular response to organic substance	GO:0071310	cell growth	3.44642e-18	1.26788e-15	817	2551	1.22328	0.290749
cellular response to chemical stimulus	GO:0070887	cell growth	5.45702e-18	1.89601e-15	911	2907	1.19698	0.259396
response to growth factor	GO:0070848	cell growth	6.59655e-18	2.17131e-15	384	1031	1.42261	0.508538
phosphorylation	GO:0016310	cell growth	8.0685e-18	2.52302e-15	728	2230	1.24692	0.318371
cell cycle process	GO:0022402	cell cycle regulation	3.26671e-182	1.6951e-178	773	1570	2.25806	1.17509
mitotic cell cycle process	GO:1903047	cell cycle regulation	6.50368e-175	1.68738e-171	648	1186	2.5058	1.32527
mitotic cell cycle	GO:0000278	cell cycle regulation	1.9135e-170	3.30972e-167	708	1397	2.3243	1.2168
cell cycle	GO:0007049	cell cycle regulation	1.22137e-161	1.58442e-158	891	2114	1.93299	0.950831
regulation of cell cycle process	GO:0010564	cell cycle regulation	2.71212e-157	2.81463e-154	612	1139	2.46424	1.30115
cell cycle phase transition	GO:0044770	cell cycle regulation	1.32505e-132	1.14595e-129	513	930	2.52982	1.33904
regulation of cell cycle phase transition	GO:1901987	cell cycle regulation	9.31346e-130	6.90394e-127	459	784	2.68505	1.42495
negative regulation of cell cycle process	GO:0010948	cell cycle regulation	3.16905e-122	2.05552e-119	381	597	2.92689	1.54937
regulation of cell cycle	GO:0051726	cell cycle regulation	1.25963e-119	7.26246e-117	682	1546	2.02316	1.01661
mitotic cell cycle phase transition	GO:0044772	cell cycle regulation	2.14808e-117	1.11464e-114	442	778	2.60555	1.38159
regulation of mitotic cell cycle	GO:0007346	cell cycle regulation	2.35589e-115	1.11134e-112	482	903	2.44802	1.29162
regulation of mitotic cell cycle phase transition	GO:1901990	cell cycle regulation	1.0397e-112	4.49585e-110	387	641	2.76891	1.46932
negative regulation of cell cycle phase transition	GO:1901988	cell cycle regulation	3.64095e-108	1.4533e-105	350	557	2.88183	1.52699
negative regulation of cell cycle	GO:0045786	cell cycle regulation	9.60333e-108	3.5594e-105	405	707	2.62719	1.39352
nuclear division	GO:0000280	cell cycle regulation	1.03152e-103	3.56839e-101	348	565	2.82479	1.49815
cell cycle checkpoint signaling	GO:0000075	cell cycle regulation	1.82237e-98	5.91019e-96	297	450	3.02691	1.59785
negative regulation of mitotic cell cycle	GO:0045930	cell cycle regulation	1.43028e-95	4.36571e-93	321	519	2.83657	1.50415
mitotic cell cycle checkpoint signaling	GO:0007093	cell cycle regulation	1.77573e-94	5.11903e-92	265	383	3.17324	1.66596
mitotic nuclear division	GO:0140014	cell cycle regulation	9.40432e-94	2.56837e-91	303	478	2.90717	1.53962
cell division	GO:0051301	cell cycle regulation	6.63076e-91	1.72035e-88	429	844	2.33115	1.22104
response to organic substance	GO:0010033	carcinogenesis	3.35855e-20	2.04636e-16	748	2841	1.24727	0.318769
response to endogenous stimulus	GO:0009719	carcinogenesis	3.54414e-19	1.07972e-15	545	1939	1.33152	0.413073
negative regulation of cell differentiation	GO:0045596	carcinogenesis	2.85351e-18	5.79548e-15	259	769	1.59552	0.674026
response to chemical	GO:0042221	carcinogenesis	1.59474e-17	1.94335e-14	825	3260	1.19885	0.261652
cellular response to chemical stimulus	GO:0070887	carcinogenesis	1.47469e-17	1.94335e-14	751	2907	1.22384	0.291411
epithelium development	GO:0060429	carcinogenesis	4.04818e-17	3.52365e-14	388	1302	1.41172	0.497457
cellular response to endogenous stimulus	GO:0071495	carcinogenesis	3.50226e-17	3.52365e-14	498	1769	1.33361	0.415341
organonitrogen compound metabolic process	GO:1901564	carcinogenesis	5.44006e-17	4.14329e-14	875	3514	1.1796	0.238298
negative regulation of signal transduction	GO:0009968	carcinogenesis	1.41128e-16	9.55436e-14	424	1462	1.37387	0.45825
tissue development	GO:0009888	carcinogenesis	6.2411e-16	3.8027e-13	501	1805	1.31489	0.394941
negative regulation of developmental process	GO:0051093	carcinogenesis	1.87284e-15	1.03738e-12	321	1052	1.4455	0.531568
regulation of developmental process	GO:0050793	carcinogenesis	3.9511e-15	2.00617e-12	662	2544	1.23273	0.301862
regulation of signal transduction	GO:0009966	carcinogenesis	4.73036e-15	2.11157e-12	739	2904	1.20553	0.269662
regulation of signaling	GO:0023051	carcinogenesis	5.52909e-15	2.11157e-12	778	3090	1.19275	0.254293
negative regulation of response to stimulus	GO:0048585	carcinogenesis	5.61367e-15	2.11157e-12	470	1688	1.31903	0.399475
negative regulation of cell population proliferation	GO:0008285	carcinogenesis	5.89146e-15	2.11157e-12	282	902	1.48106	0.566625
cellular response to organic substance	GO:0071310	carcinogenesis	5.09785e-15	2.11157e-12	663	2551	1.23121	0.300075
negative regulation of cell communication	GO:0010648	carcinogenesis	1.10719e-14	3.74784e-12	437	1551	1.33474	0.416564
negative regulation of signaling	GO:0023057	carcinogenesis	1.25318e-14	4.01874e-12	437	1552	1.33388	0.415634
regulation of cell communication	GO:0010646	carcinogenesis	2.01322e-14	6.13329e-12	773	3079	1.18932	0.250136
apoptotic signaling pathway	GO:0097190	apoptosis	1.06314e-79	5.82174e-76	423	1091	2.23282	1.15886
cell death	GO:0008219	apoptosis	3.17824e-79	8.70202e-76	733	2603	1.62169	0.697496
programmed cell death	GO:0012501	apoptosis	2.89012e-77	5.27544e-74	709	2489	1.64043	0.714077
apoptotic process	GO:0006915	apoptosis	5.08439e-77	6.96053e-74	700	2442	1.65078	0.72315
regulation of cell death	GO:0010941	apoptosis	3.5217e-66	3.85696e-63	642	2241	1.6498	0.722289
regulation of apoptotic process	GO:0042981	apoptosis	3.21294e-65	2.93234e-62	606	2063	1.69165	0.758432
regulation of programmed cell death	GO:0043067	apoptosis	6.99014e-64	5.46829e-61	613	2113	1.6707	0.740452
intrinsic apoptotic signaling pathway	GO:0097193	apoptosis	1.09592e-48	7.50157e-46	266	669	2.28978	1.19521
extrinsic apoptotic signaling pathway	GO:0097191	apoptosis	2.99241e-45	1.82072e-42	206	467	2.54032	1.34501
regulation of apoptotic signaling pathway	GO:2001233	apoptosis	3.25749e-44	1.7838e-41	279	752	2.1366	1.09532
positive regulation of apoptotic process	GO:0043065	apoptosis	1.75408e-42	8.73215e-40	299	848	2.03055	1.02187
positive regulation of cell death	GO:0010942	apoptosis	3.3548e-42	1.53091e-39	331	987	1.93129	0.949567
apoptotic mitochondrial changes	GO:0008637	apoptosis	5.62977e-42	2.37143e-39	107	168	3.66785	1.87494
positive regulation of programmed cell death	GO:0043068	apoptosis	2.30923e-41	9.03239e-39	306	887	1.98671	0.990384
release of cytochrome c from mitochondria	GO:0001836	apoptosis	6.90523e-41	2.52087e-38	91	130	4.03121	2.01121
intracellular signal transduction	GO:0035556	apoptosis	6.3861e-38	2.18564e-35	710	2979	1.37254	0.456849
mitochondrial membrane organization	GO:0007006	apoptosis	6.55497e-37	2.11147e-34	84	122	3.96512	1.98737
regulation of mitochondrial membrane permeability	GO:0046902	apoptosis	7.03897e-36	2.14141e-33	76	105	4.16833	2.05947
neuron death	GO:0070997	apoptosis	1.64832e-35	4.75063e-33	242	670	2.08007	1.05663
cellular response to stress	GO:0033554	apoptosis	6.92038e-35	1.8948e-32	576	2275	1.45807	0.54406
signal transduction	GO:0007165	signaling pathway regulation	5.16982e-36	1.48865e-32	893	4192	1.23578	0.30542
signaling	GO:0023052	signaling pathway regulation	2.75179e-36	1.48865e-32	914	4333	1.22368	0.291226
cell surface receptor signaling pathway	GO:0007166	signaling pathway regulation	4.62241e-34	8.8735e-31	619	2543	1.41206	0.497806
regulation of signaling	GO:0023051	signaling pathway regulation	5.5355e-33	7.96973e-30	711	3090	1.33482	0.416641
cell communication	GO:0007154	signaling pathway regulation	3.45867e-32	3.98369e-29	915	4407	1.20445	0.268373
regulation of cell communication	GO:0010646	signaling pathway regulation	6.95818e-32	6.67869e-29	706	3079	1.33016	0.411605
regulation of signal transduction	GO:0009966	signaling pathway regulation	8.13928e-31	6.6963e-28	673	2904	1.3444	0.426963
regulation of phosphate metabolic process	GO:0019220	signaling pathway regulation	5.65452e-30	3.61826e-27	464	1775	1.51646	0.600704
regulation of phosphorus metabolic process	GO:0051174	signaling pathway regulation	5.65452e-30	3.61826e-27	464	1775	1.51646	0.600704
regulation of phosphorylation	GO:0042325	signaling pathway regulation	1.0413e-28	5.99685e-26	440	1671	1.52752	0.61119
regulation of response to stimulus	GO:0048583	signaling pathway regulation	3.10541e-28	1.62583e-25	760	3469	1.27092	0.345878
regulation of protein phosphorylation	GO:0001932	signaling pathway regulation	3.9524e-28	1.89682e-25	388	1419	1.58621	0.66558
protein phosphorylation	GO:0006468	signaling pathway regulation	1.39745e-27	6.19069e-25	493	1963	1.45692	0.542926
immune response	GO:0006955	signaling pathway regulation	4.81722e-27	1.9816e-24	368	1336	1.59791	0.676184
regulation of intracellular signal transduction	GO:1902531	signaling pathway regulation	1.94766e-25	7.4777e-23	515	2116	1.41189	0.497631
regulation of response to external stimulus	GO:0032101	signaling pathway regulation	3.07341e-24	1.10623e-21	260	863	1.74772	0.805478
phosphorylation	GO:0016310	signaling pathway regulation	6.78649e-24	2.29902e-21	531	2230	1.38134	0.466067
regulation of molecular function	GO:0065009	signaling pathway regulation	1.50832e-23	4.82577e-21	589	2557	1.33627	0.418214
regulation of catalytic activity	GO:0050790	signaling pathway regulation	1.97316e-23	5.98075e-21	465	1885	1.43104	0.517065
phosphate-containing compound metabolic process	GO:0006796	signaling pathway regulation	1.18459e-22	3.41104e-20	568	2457	1.34108	0.423391
locomotion	GO:0040011	cell motility	8.25948e-61	4.18343e-57	486	1618	1.83854	0.878558
cell motility	GO:0048870	cell motility	2.62843e-58	4.43767e-55	462	1522	1.85798	0.893738
localization of cell	GO:0051674	cell motility	2.62843e-58	4.43767e-55	462	1522	1.85798	0.893738
cell migration	GO:0016477	cell motility	5.02413e-58	6.3618e-55	454	1485	1.8713	0.904043
movement of cell or subcellular component	GO:0006928	cell motility	2.2168e-49	2.24562e-46	485	1734	1.71201	0.775694
actin cytoskeleton organization	GO:0030036	cell motility	1.41203e-40	1.19199e-37	260	745	2.13615	1.09501
actin filament organization	GO:0007015	cell motility	8.12437e-39	5.87856e-36	194	487	2.4383	1.28588
actin filament-based process	GO:0030029	cell motility	5.46773e-38	3.46176e-35	263	780	2.06384	1.04533
cell adhesion	GO:0007155	cell motility	1.23136e-37	6.92983e-35	353	1201	1.79906	0.847245
biological adhesion	GO:0022610	cell motility	3.4363e-37	1.74049e-34	353	1206	1.7916	0.841252
cell-substrate adhesion	GO:0031589	cell motility	1.58415e-35	7.29431e-33	164	393	2.55426	1.35291
cell morphogenesis	GO:0000902	cell motility	7.91588e-35	3.34116e-32	320	1073	1.82543	0.868235
anatomical structure morphogenesis	GO:0009653	cell motility	1.47696e-34	5.75448e-32	572	2416	1.44915	0.535208
regulation of cell motility	GO:2000145	cell motility	2.69891e-34	9.76428e-32	315	1055	1.82756	0.869922
cytoskeleton organization	GO:0007010	cell motility	1.43266e-33	4.83763e-31	409	1533	1.63304	0.707556
regulation of locomotion	GO:0040012	cell motility	2.13165e-33	6.74801e-31	315	1065	1.8104	0.856312
regulation of cellular component movement	GO:0051270	cell motility	4.2523e-33	1.26693e-30	317	1078	1.79993	0.847939
regulation of cell migration	GO:0030334	cell motility	2.28552e-32	6.43119e-30	304	1024	1.81714	0.861669
cell projection organization	GO:0030030	cell motility	8.99088e-32	2.39678e-29	340	1206	1.72562	0.787118
plasma membrane bounded cell projection organization	GO:0120036	cell motility	1.52658e-31	3.86605e-29	337	1194	1.72759	0.788759
cytoskeleton organization	GO:0007010	cytoskeletal reorganization	1.48225e-185	6.31141e-182	576	1533	2.76514	1.46735
supramolecular fiber organization	GO:0097435	cytoskeletal reorganization	1.37257e-116	2.92219e-113	368	883	3.06707	1.61686
actin filament-based process	GO:0030029	cytoskeletal reorganization	7.44438e-97	7.92455e-94	321	780	3.02864	1.59867
actin cytoskeleton organization	GO:0030036	cytoskeletal reorganization	6.51211e-97	7.92455e-94	313	745	3.09189	1.62849
regulation of cytoskeleton organization	GO:0051493	cytoskeletal reorganization	1.06894e-82	9.1031e-80	289	718	2.96217	1.56665
actin filament organization	GO:0007015	cytoskeletal reorganization	2.31476e-81	1.64271e-78	231	487	3.49076	1.80354
regulation of supramolecular fiber organization	GO:1902903	cytoskeletal reorganization	3.25327e-74	1.97892e-71	236	540	3.21629	1.6854
microtubule-based process	GO:0007017	cytoskeletal reorganization	1.38278e-72	7.35983e-70	306	859	2.62159	1.39044
microtubule cytoskeleton organization	GO:0000226	cytoskeletal reorganization	3.31185e-68	1.56687e-65	281	771	2.68218	1.42341
protein polymerization	GO:0051258	cytoskeletal reorganization	8.08511e-68	3.44264e-65	192	399	3.54132	1.82429
organelle organization	GO:0006996	cytoskeletal reorganization	2.26944e-67	8.78479e-65	645	3037	1.56297	0.644293
regulation of protein polymerization	GO:0032271	cytoskeletal reorganization	4.48388e-59	1.59103e-56	158	312	3.72683	1.89795
regulation of actin filament-based process	GO:0032970	cytoskeletal reorganization	2.75633e-58	9.02803e-56	196	460	3.1357	1.64879
cell morphogenesis	GO:0000902	cytoskeletal reorganization	1.1463e-57	3.48639e-55	325	1073	2.22905	1.15643
movement of cell or subcellular component	GO:0006928	cytoskeletal reorganization	1.32173e-55	3.75194e-53	436	1734	1.85044	0.887865
regulation of actin cytoskeleton organization	GO:0032956	cytoskeletal reorganization	4.72857e-54	1.25839e-51	185	438	3.10838	1.63616
cellular component organization	GO:0016043	cytoskeletal reorganization	1.41544e-53	3.37617e-51	747	4121	1.334	0.415755
regulation of actin filament organization	GO:0110053	cytoskeletal reorganization	1.42722e-53	3.37617e-51	163	354	3.38861	1.76069
plasma membrane bounded cell projection organization	GO:0120036	cytoskeletal reorganization	2.03612e-52	4.56306e-50	338	1194	2.08329	1.05886
cellular component organization or biogenesis	GO:0071840	cytoskeletal reorganization	2.46024e-52	5.23785e-50	748	4150	1.32645	0.407568
cell adhesion	GO:0007155	cell adhesion	9.26996e-71	2.80416e-67	203	1201	3.28149	1.71435
biological adhesion	GO:0022610	cell adhesion	2.0685e-70	3.12861e-67	203	1206	3.26788	1.70836
cell-substrate adhesion	GO:0031589	cell adhesion	1.19968e-51	1.20968e-48	106	393	5.23638	2.38857
cell-matrix adhesion	GO:0007160	cell adhesion	1.56706e-47	1.18509e-44	90	300	5.82423	2.54207
integrin-mediated signaling pathway	GO:0007229	cell adhesion	1.13806e-42	6.88527e-40	65	163	7.74182	2.95267
cell junction assembly	GO:0034329	cell adhesion	4.9619e-42	2.50162e-39	105	476	4.28252	2.09846
cell-cell adhesion	GO:0098609	cell adhesion	6.53629e-42	2.82461e-39	133	769	3.35771	1.74748
cell junction organization	GO:0034330	cell adhesion	1.07388e-40	4.06059e-38	130	753	3.35171	1.7449
cell adhesion mediated by integrin	GO:0033627	cell adhesion	1.34134e-29	4.50841e-27	47	124	7.35857	2.87943
cell motility	GO:0048870	cell adhesion	3.33538e-27	9.17231e-25	166	1522	2.11744	1.08232
localization of cell	GO:0051674	cell adhesion	3.33538e-27	9.17231e-25	166	1522	2.11744	1.08232
locomotion	GO:0040011	cell adhesion	3.83389e-27	9.6646e-25	172	1618	2.0638	1.0453
cell migration	GO:0016477	cell adhesion	7.22712e-27	1.68169e-24	163	1485	2.13098	1.09151
regulation of cell-matrix adhesion	GO:0001952	cell adhesion	9.66604e-27	2.08856e-24	54	190	5.51769	2.46407
cell-substrate junction organization	GO:0150115	cell adhesion	1.10721e-26	2.23288e-24	55	198	5.39281	2.43104
cell-substrate junction assembly	GO:0007044	cell adhesion	1.71577e-26	3.24387e-24	54	192	5.46022	2.44896
regulation of cell-substrate adhesion	GO:0010810	cell adhesion	7.99495e-26	1.42263e-23	63	271	4.51324	2.17416
cell-cell junction organization	GO:0045216	cell adhesion	1.54144e-25	2.59048e-23	63	274	4.46383	2.15828
cell morphogenesis	GO:0000902	cell adhesion	1.00987e-24	1.60783e-22	131	1073	2.37022	1.24502
actin filament-based process	GO:0030029	cell adhesion	3.23014e-24	4.88558e-22	108	780	2.68811	1.42659
DNA repair	GO:0006281	DNA repair	5.57509e-116	1.30401e-112	179	618	6.43213	2.6853
double-strand break repair	GO:0006302	DNA repair	5.23975e-100	6.12788e-97	139	383	8.05947	3.01068
DNA metabolic process	GO:0006259	DNA repair	4.01958e-96	3.13394e-93	194	964	4.46905	2.15997
DNA recombination	GO:0006310	DNA repair	5.28646e-95	3.09126e-92	123	298	9.16598	3.19629
cellular response to DNA damage stimulus	GO:0006974	DNA repair	1.79717e-79	8.40717e-77	193	1158	3.70117	1.88798
recombinational repair	GO:0000725	DNA repair	3.09017e-68	1.20465e-65	83	174	10.593	3.40504
double-strand break repair via homologous recombination	GO:0000724	DNA repair	3.86781e-64	1.2924e-61	79	168	10.4426	3.38441
regulation of DNA repair	GO:0006282	DNA repair	3.95181e-61	1.15541e-58	95	285	7.40234	2.88798
regulation of DNA metabolic process	GO:0051052	DNA repair	3.46979e-55	9.0176e-53	126	622	4.49853	2.16945
cell cycle checkpoint signaling	GO:0000075	DNA repair	5.94194e-53	1.38982e-50	107	450	5.28034	2.40063
DNA integrity checkpoint signaling	GO:0031570	DNA repair	4.21333e-50	8.95907e-48	93	348	5.93463	2.56916
DNA damage checkpoint signaling	GO:0000077	DNA repair	2.36928e-49	4.61812e-47	91	337	5.99655	2.58413
double-strand break repair via nonhomologous end joining	GO:0006303	DNA repair	2.63542e-48	4.74173e-46	56	107	11.6224	3.53883
regulation of response to DNA damage stimulus	GO:2001020	DNA repair	5.1605e-48	8.62172e-46	108	511	4.69346	2.23065
positive regulation of DNA repair	GO:0045739	DNA repair	6.65579e-48	1.03786e-45	65	157	9.19399	3.20069
telomere organization	GO:0032200	DNA repair	3.77345e-47	5.51631e-45	81	272	6.61312	2.72533
negative regulation of cell cycle phase transition	GO:1901988	DNA repair	6.80942e-46	9.36897e-44	110	557	4.38559	2.13277
positive regulation of response to DNA damage stimulus	GO:2001022	DNA repair	8.44327e-46	1.09716e-43	73	221	7.33535	2.87487
regulation of double-strand break repair	GO:2000779	DNA repair	1.06369e-44	1.30946e-42	67	186	7.9993	2.99987
telomere maintenance	GO:0000723	DNA repair	1.47012e-44	1.71931e-42	75	244	6.82593	2.77103
positive regulation of developmental process	GO:0051094	cell differentiation	9.54766e-22	3.24907e-18	148	1709	1.98585	0.989754
response to growth factor	GO:0070848	cell differentiation	2.35812e-21	4.01233e-18	109	1031	2.42434	1.27759
regulation of cell population proliferation	GO:0042127	cell differentiation	2.17533e-18	2.46755e-15	155	1981	1.79421	0.843349
regulation of developmental process	GO:0050793	cell differentiation	2.54934e-17	2.16885e-14	179	2544	1.61347	0.69017
cell population proliferation	GO:0008283	cell differentiation	4.62197e-17	3.14572e-14	163	2207	1.6936	0.760095
cellular response to growth factor stimulus	GO:0071363	cell differentiation	1.44725e-16	8.20834e-14	96	965	2.28123	1.18981
anatomical structure morphogenesis	GO:0009653	cell differentiation	2.62136e-16	1.27435e-13	171	2416	1.62302	0.698685
enzyme linked receptor protein signaling pathway	GO:0007167	cell differentiation	4.37864e-16	1.65561e-13	113	1273	2.03552	1.0254
regulation of multicellular organismal process	GO:0051239	cell differentiation	4.09243e-16	1.65561e-13	179	2604	1.5763	0.656539
animal organ development	GO:0048513	cell differentiation	6.33309e-16	2.15515e-13	185	2751	1.54208	0.624878
positive regulation of multicellular organismal process	GO:0051240	cell differentiation	7.9607e-16	2.26062e-13	137	1733	1.81279	0.858214
circulatory system development	GO:0072359	cell differentiation	7.97161e-16	2.26062e-13	120	1410	1.95159	0.964649
embryonic organ morphogenesis	GO:0048562	cell differentiation	1.63474e-15	4.27923e-13	47	293	3.67838	1.87907
system development	GO:0048731	cell differentiation	2.91613e-15	7.08828e-13	215	3523	1.39943	0.484841
osteoblast differentiation	GO:0001649	cell differentiation	8.6762e-15	1.96834e-12	52	367	3.2491	1.70004
regulation of cell differentiation	GO:0045595	cell differentiation	1.06256e-14	2.25994e-12	138	1804	1.75416	0.810778
animal organ morphogenesis	GO:0009887	cell differentiation	1.2827e-14	2.56767e-12	93	981	2.1739	1.12029
cellular developmental process	GO:0048869	cell differentiation	2.04012e-14	3.85695e-12	204	3290	1.42187	0.507791
transmembrane receptor protein tyrosine kinase signaling pathway	GO:0007169	cell differentiation	2.31766e-14	4.15104e-12	88	907	2.22485	1.15371
neurogenesis	GO:0022008	cell differentiation	3.339e-14	5.68131e-12	117	1422	1.88674	0.915896
autophagy	GO:0006914	autophagy	1.27895e-81	1.82251e-78	147	676	5.48317	2.45501
process utilizing autophagic mechanism	GO:0061919	autophagy	1.27895e-81	1.82251e-78	147	676	5.48317	2.45501
macroautophagy	GO:0016236	autophagy	2.32698e-71	2.21063e-68	106	347	7.70261	2.94535
autophagosome assembly	GO:0000045	autophagy	1.71233e-65	9.76026e-63	61	92	16.7187	4.06339
autophagosome organization	GO:1905037	autophagy	1.71233e-65	9.76026e-63	61	92	16.7187	4.06339
organelle disassembly	GO:1903008	autophagy	1.28115e-64	6.08548e-62	88	247	8.98353	3.16728
selective autophagy	GO:0061912	autophagy	2.18307e-61	8.88822e-59	76	182	10.5294	3.39635
vacuole organization	GO:0007033	autophagy	1.10775e-59	3.94636e-57	65	126	13.0078	3.70131
cellular component disassembly	GO:0022411	autophagy	1.2846e-54	4.06791e-52	114	580	4.95608	2.3092
regulation of autophagy	GO:0010506	autophagy	7.8442e-54	2.2356e-51	111	554	5.05213	2.33689
cellular catabolic process	GO:0044248	autophagy	2.21033e-53	5.72676e-51	166	1386	3.02	1.59455
positive regulation of autophagy	GO:0010508	autophagy	3.2253e-50	7.66009e-48	81	285	7.16641	2.84125
autophagy of mitochondrion	GO:0000422	autophagy	1.46463e-49	2.98158e-47	68	188	9.12037	3.18909
mitochondrion disassembly	GO:0061726	autophagy	1.46463e-49	2.98158e-47	68	188	9.12037	3.18909
response to mitochondrial depolarisation	GO:0098780	autophagy	2.99731e-48	5.69488e-46	43	60	18.0708	4.17559
catabolic process	GO:0009056	autophagy	8.86227e-47	1.57859e-44	170	1613	2.65752	1.41008
mitophagy	GO:0000423	autophagy	9.21912e-45	1.54556e-42	51	105	12.2474	3.6144
mitochondrion organization	GO:0007005	autophagy	4.53421e-41	7.17916e-39	90	464	4.89087	2.29009
regulation of cellular catabolic process	GO:0031329	autophagy	9.56387e-41	1.43458e-38	127	975	3.28443	1.71564
positive regulation of macroautophagy	GO:0016239	autophagy	2.46528e-40	3.51302e-38	55	149	9.3076	3.21841
