## Supplementary material for "Predicting cellular functions of human phosphosites": Table S6

### Sheet: DNArep_clinvar_enrich
CLINVAR disease	p-value	# phosphosites mutated in CLINVAR disease
Hereditary_cancer-predisposing_syndrome	0.00032948	14
EGFR-related_lung_cancer	0.00324782	3
Cardiomyopathy	0.0621097	3
Progressive_myoclonic_epilepsy_type_9	0.116149	4
Lipodystrophy,_partial,_acquired,_susceptibility_to	0.116149	4
not_provided	0.234289	35
not_specified	0.383591	4
Charcot-Marie-Tooth_disease_type_2	0.320082	9
X-linked_Emery-Dreifuss_muscular_dystrophy	0.278181	3
Paget_disease_of_bone_2,_early-onset	0.318962	3
Frontotemporal_dementia_and/or_amyotrophic_lateral_sclerosis_1	0.318962	3
Combined_immunodeficiency_due_to_STIM1_deficiency	0.397883	3
Myopathy_with_tubular_aggregates	0.397883	3
Stormorken_syndrome	0.397883	3
Inborn_genetic_diseases	0.542143	118
Myopathy,_centronuclear,_2	0.716531	3
Cardiovascular_phenotype	0.679918	9
RASopathy	0.810121	5
Loeys-Dietz_syndrome_2	0.824683	3
Hereditary_thrombocytopenia_and_hematological_cancer_predisposition_syndrome_associated_with_RUNX1	0.862194	3
