## Supplementary material for "Predicting cellular functions of human phosphosites": Table S7

### Sheet: logFCs
uniprot_site	cond_29523821_1_log2	cond_33819647_1_log2	cond_33819647_2_log2	cond_37236596_2_log2	cond_29535314_1_log2	cond_29535314_2_log2	cond_29535314_3_log2	cond_29535314_4_log2	cond_29535314_7_log2	cond_29535314_8_log2	cond_38593799_1_log2	cond_26572502_qPTM_2_log2	cond_22424773_qPTM_1_log2	cond_22424773_qPTM_2_log2
Q05D32_S28	1.89309										-0.208747		0.969	-0.853
P49321_S421	3.15227			7.58522		1.74766	0.542275	2.03764	1.2064	3.28704	3.1463	2.919	2.811	2.898
Q14181_T130	-1.99114			-5.1648	-3.3282		-0.778427	-1.13019	-0.44254	-0.691932			-3.895	-2.965
Q92945_S274	#NUM!						0.836147	1.52706	0.219369	0.491051	4.44694	1.373		2.819
P62995_S97	1.05011			0.348494									-0.178	0.092
Q92945_S125	1.99762			2.99321							6.53262
Q86U42_S95	0.596744			4.66215							4.89564	0.572	3.7	2.552
O15355_S201	2.51301			6.52453							5.78397		2.706	2.708
Q9H307_S381	1.32798				1.85222	1.98558	1.07495	2.17779	0.755265	1.86992	1.79012	0.871	3.361	2.41
O15355_S183	2.29162	4.86719	5.32457				1.57344		1.00434		6.96999	0.63	3.952	3.197
Q05086_S218	2.27184	2.30726	#NUM!	7.05619			0.8954		1.68333		2.53133	2.359	2.355	2.83
Q15459_S329	2.16022	0.0974382	-0.318674				-0.0279587	-0.0949695	0.0389887	0.132932	-0.157677	0.202	2.89	3.705
O95232_S110	3.24064						1.75454	2.30834	1.62535	2.44695	1.65682
P23193_S97	3.45743			5.01312			0.17552	1.01993	0.917	2.4865		-0.336	2.126	1.989
P20042_T31	-0.249171						-0.161417		-0.162987		4.63405
P55036_S266	3.13089	0.604748	#NUM!	2.65499		1.37791	0.348656	0.899972	1.22316	2.17358	4.38917	2.904	3.03	2.662
O95260_S169	1.52833	2.2776	#NUM!	1.01093			1.19798	2.45661	0.740193	1.72344	5.75457	0.35	4.003	2.491
P78345_S226	2.4237						2.32283		1.33163		5.98009			2.955
Q13098_S468	-0.369035	-0.100515	-0.240385	-0.781219		0.848553	-0.0371145	-0.0986112	-0.0669561	-0.277707	-0.133017	-0.124	10.109	2.571
Q8WVV9_S61	3.62003			1.78857							4.90393	3.27		1.019
Q8N5F7_S64	3.64032										5.83278		2.072
Q99447_S163	2.21294			4.66795							3.76256	1.288		2.453
P46937_S371	2.31806										1.85185		3.407
Q8NDF8_S484	2.01343						0.632516		0.658919		5.67004
Q9BRD0_S214	#NUM!										0.954949			-0.119
O95707_S10	3.10041										6.16307		3.485	2.752
Q9BVJ6_S453	1.91253	2.72581	2.74068	5.73166	3.93162		1.74577	2.85196	0.987678	1.72573	3.48461	1.114	3.672	2.769
Q32P41_T494	#NUM!	3.3022	#NUM!				1.83402	1.4397	0.526292	0.272184		2.494	5.133
Q9UNS2_S410	1.1689				3.2321		0.9606	3.39212	0.549267	1.8245		0.765		2.66

### Sheet: condition_metadat
conditionID	Condition	Control	Timepoint	Sample	method	Spectrometer	method	software	software	PMID	source
29523821_1_log2	UV	control		U2Os	SILAC	Q exactive	TiO2	Maxquant	Maxquant	29523821	This study
33819647_1_log2	Irradiated_Urea	Untreated_Urea	1h	U2OS	LFQ	Q Exactive HF	TiO2	Maxquant	Maxquant	33819647	This study
33819647_2_log2	Irradiated_RNA-Bee	Untreated_RNA-Bee	1h	U2OS	LFQ	Q Exactive HF	TiO2	Maxquant		33819647	This study
37236596_2_log2	UVB_2h	control	2h	WM3682		Q Exactive HF	TiO2	Maxquant	Maxquant	37236596	This study
29535314_1_log2	5uM doxorubicin _LFQM	DMSO	2h	U2OS	LFQ	Q-exactive HF	TiO2	Maxquant	Maxquant	29535314	This study
29535314_2_log2	5uM doxorubicin _SILAC	DMSO	2h	U2OS	SILAC	Q-exactive HF	TiO2	Maxquant	Maxquant	29535314	This study
29535314_3_log2	5uM doxorubicin _TMTMS2	DMSO	2h	U2OS	TMT MS2	Q-exactive HF	TiO2	Maxquant	Maxquant	29535314	This study
29535314_4_log2	5uM doxorubicin _TMTMS3	DMSO	2h	U2OS	TMT MS3	Orbitrap Fusion Lumos	TiO2	Maxquant	Maxquant	29535314	This study
29535314_7_log2	2.5µM 4-nitroquinoline 1-oxide _TMTMS2	DMSO	2h	U2OS	TMT MS2	Q-exactive HF	TiO2	Maxquant	Maxquant	29535314	This study
29535314_8_log2	2.5µM 4-nitroquinoline 1-oxide _TMTMS3	DMSO	2h	U2OS	TMT MS3	Orbitrap Fusion Lumos	TiO2	Maxquant	Maxquant	29535314	This study
38593799_1_log2	Bleomycin DMSO	Mock DMSO	1h	HFF	LFQ	Q-Exactive HF	TiO2	Proteome Discoverer	Proteome Discoverer	38593799	This study
26572502_qPTM_2_log2	HU	control		U2OS	SILAC	Q-Exactive Plus (Thermo Scientific)	TiO2			26572502	qPTM
22424773_qPTM_1_log2	IR 2h	control	2h	U2OS	SILAC	LTQ Orbitrap mass spectrometer; LTQ Orbitrap XL or Velos (Thermo Electron) mass spectrometer	precoated Titanspheres (GL Sciences); anti-Kac antibody			22424773	qPTM
22424773_qPTM_2_log2	10&mu;M etoposide 24h	control	24h	U2OS	SILAC	LTQ Orbitrap mass spectrometer; LTQ Orbitrap XL or Velos (Thermo Electron) mass spectrometer	precoated Titanspheres (GL Sciences); anti-Kac antibody			22424773	qPTM

### Sheet: phosphosite_metadata
uniprot_site	gene	sequence_window
Q05D32_S28	CTDSPL2	ARAKRKYSEVDDSLP
P49321_S421	NASP	VRAKLVPSQEETKLS
Q14181_T130	POLA2	RAISTPETPLTKRSV
Q92945_S274	KHSRP	MILIQDGSQNTNVDK
P62995_S97	TRA2B	YRRRHSHSHSPMSTR
Q92945_S125	KHSRP	PESKKLASQGDSISS
Q86U42_S95	PABPN1	PGSGAPGSQEEEEEP
O15355_S201	PPM1G	DSTRETPSQENGPTA
Q9H307_S381	PNN	ESEKQQDSQPEEVMD
O15355_S183	PPM1G	GTGEEPGSQGLNGEA
Q05086_S218	UBE3A	SSRIGDSSQGDNNLQ
Q15459_S329	SF3A1	EVEMEVESDEEDDKQ
O95232_S110	LUC7L3	GHARLALSQNQQSSG
P23193_S97	TCEA1	KKEPAITSQNSPEAR
P20042_T31	EIF2S2	MLDEEGDTQTEETQP
P55036_S266	PSMD4	ALLKMTISQQEFGRT
O95260_S169	ATE1	EPQELLQSQDFVGEK
P78345_S226	RPP38	LETEPLESQDRELLD
Q13098_S468	GPS1	RNQIHVKSPPREGSQ
Q8WVV9_S61	HNRNPLL	GGGGRSFSQPEAGGS
Q8N5F7_S64	NKAP	THQLGGLSQGSRNQS
Q99447_S163	PCYT2	VTKAHHSSQEMSSEY
P46937_S371	YAP1	PVSSPGMSQELRTMT
Q8NDF8_S484	TENT4B	STGNRVGSQDVSLES
Q9BRD0_S214	BUD13	QHNSSGASPRRVRHD
O95707_S10	POP4	SVIYHALSQKEANDS
Q9BVJ6_S453	UTP14A	QETKDSGSQEVLSEL
Q32P41_T494	TRMT5	PPLKRQRTAEAFSDE
Q9UNS2_S410	COPS3	FVQKSMGSQEDDSGN
