## Supplementary material for "Predicting cellular functions of human phosphosites": Table S8

### Sheet: README
X1
This table shows information for phosphosites selected for experimental validation
siteType indicates whether the site was predicted to regulate DNA repair (predictedSite) or a negative control not predicted to regulate DNA repair
The Ochoa 2020 phosphosite functional score is shown, as well as log2FCs for phosphoproteomics of DNA damage conditions (columns starting with 'cond', described in the sheet 'condition_metadat')
The negative control sites were selected on the grounds that they display a low functional score and are not quantified in any DNA damage conditions

### Sheet: siteData
siteType	uniprot_site	Ochoa2020_functional_score	cond_29523821_1_log2	cond_33819647_1_log2	cond_33819647_2_log2	cond_37236596_2_log2	cond_29535314_1_log2	cond_29535314_2_log2	cond_29535314_3_log2	cond_29535314_4_log2	cond_29535314_7_log2	cond_29535314_8_log2	cond_38593799_1_log2	cond_26572502_qPTM_2_log2	cond_22424773_qPTM_1_log2	cond_22424773_qPTM_2_log2
predictedSite	O15355_S183	0.506505	2.29162	4.86719	5.32457				1.57344		1.00434		6.96999	0.63	3.952	3.197
predictedSite	O15355_S201	0.519889	2.51301			6.52453							5.78397		2.706	2.708
predictedSite	Q92945_S125	0.579682	1.99762			2.99321							6.53262
predictedSite	Q92945_S274	0.560018	#NUM!						0.836147	1.52706	0.219369	0.491051	4.44694	1.373		2.819
negativeControl	O15355_S215	0.0987893
negativeControl	Q92945_T143	0.118702	#NUM!

### Sheet: condition_metadat
conditionID	Condition	Control	Timepoint	Sample	method	Spectrometer	method	software	software	PMID	source
29523821_1_log2	UV	control		U2Os	SILAC	Q exactive	TiO2	Maxquant	Maxquant	29523821	My compilation
33819647_1_log2	Irradiated_Urea	Untreated_Urea	1h	U2OS	LFQ	Q Exactive HF	TiO2	Maxquant	Maxquant	33819647	My compilation
33819647_2_log2	Irradiated_RNA-Bee	Untreated_RNA-Bee	1h	U2OS	LFQ	Q Exactive HF	TiO2	Maxquant		33819647	My compilation
37236596_2_log2	UVB_2h	control	2h	WM3682		Q Exactive HF	TiO2	Maxquant	Maxquant	37236596	My compilation
29535314_1_log2	5uM doxorubicin _LFQM	DMSO	2h	U2OS	LFQ	Q-exactive HF	TiO2	Maxquant	Maxquant	29535314	My compilation
29535314_2_log2	5uM doxorubicin _SILAC	DMSO	2h	U2OS	SILAC	Q-exactive HF	TiO2	Maxquant	Maxquant	29535314	My compilation
29535314_3_log2	5uM doxorubicin _TMTMS2	DMSO	2h	U2OS	TMT MS2	Q-exactive HF	TiO2	Maxquant	Maxquant	29535314	My compilation
29535314_4_log2	5uM doxorubicin _TMTMS3	DMSO	2h	U2OS	TMT MS3	Orbitrap Fusion Lumos	TiO2	Maxquant	Maxquant	29535314	My compilation
29535314_7_log2	2.5µM 4-nitroquinoline 1-oxide _TMTMS2	DMSO	2h	U2OS	TMT MS2	Q-exactive HF	TiO2	Maxquant	Maxquant	29535314	My compilation
29535314_8_log2	2.5µM 4-nitroquinoline 1-oxide _TMTMS3	DMSO	2h	U2OS	TMT MS3	Orbitrap Fusion Lumos	TiO2	Maxquant	Maxquant	29535314	My compilation
38593799_1_log2	Bleomycin DMSO	Mock DMSO	1h	HFF	LFQ	Q-Exactive HF	TiO2	Proteome Discoverer	Proteome Discoverer	38593799	My compilation
26572502_qPTM_2_log2	HU	control		U2OS	SILAC	Q-Exactive Plus (Thermo Scientific)	TiO2			26572502	qPTM
22424773_qPTM_1_log2	IR 2h	control	2h	U2OS	SILAC	LTQ Orbitrap mass spectrometer; LTQ Orbitrap XL or Velos (Thermo Electron) mass spectrometer	precoated Titanspheres (GL Sciences); anti-Kac antibody			22424773	qPTM
22424773_qPTM_2_log2	10&mu;M etoposide 24h	control	24h	U2OS	SILAC	LTQ Orbitrap mass spectrometer; LTQ Orbitrap XL or Velos (Thermo Electron) mass spectrometer	precoated Titanspheres (GL Sciences); anti-Kac antibody			22424773	qPTM
